# Neural correlates of individual differences in speech-in-noise performance in a large cohort of cochlear implant users

**DOI:** 10.1101/2021.04.22.440998

**Authors:** Joel I. Berger, Phillip E. Gander, Subong Kim, Adam T. Schwalje, Jihwan Woo, Young-min Na, Ann Holmes, Jean Hong, Camille Dunn, Marlan Hansen, Bruce Gantz, Bob McMurray, Timothy D. Griffiths, Inyong Choi

**Author notes:** Corresponding author at: 250 Hawkins Dr., Iowa City, IA 52242, USA.

## Abstract

**Objectives:** Understanding speech in noise (SiN) is a complex task that recruits multiple cortical subsystems. Individuals vary in their ability to understand SiN. This cannot be explained by simple peripheral hearing profiles, but recent work by our group (Kim et al., 2021, *Neuroimage*) highlighted central neural factors underlying the variance in SiN ability in normal hearing (NH) subjects. The current study examined neural predictors of speech-in-noise ability in a large cohort of cochlear-implant (CI) users, with the long-term goal of developing a simple electrophysiological correlate that could be implemented in clinics.

**Design:** We recorded electroencephalography (EEG) in 114 post-lingually deafened CI users while they completed the California Consonant Test (CCT): a word-in-noise task. In many subjects, data were also collected on two other commonly used clinical measures of speech perception: a word-in-quiet task (Consonant-Nucleus-Consonant [CNC]) word and a sentence-in-noise task (AzBio sentences). Neural activity was assessed at a single vertex electrode (Cz), to maximize generalizability to clinical situations. The N1-P2 complex of event-related potentials (ERPs) at this location were included in multiple linear regression analyses, along with several other demographic and hearing factors as predictors of speech in noise performance.

**Results:** In general, there was a good agreement between the scores on the three speech perception tasks. ERP amplitudes did not predict AzBio performance which was predicted by the duration of device use, low-frequency hearing thresholds, and age. However, ERP amplitudes were strong predictors for performance for both word recognition tasks: the CCT (which was conducted simultaneously with EEG recording), and the CNC (conducted offline). These correlations held even after accounting for known predictors of performance including residual low-frequency hearing thresholds. In CI-users, better performance was predicted by an increased cortical response to the target word, in contrast to previous reports in normal-hearing subjects in whom speech perception ability was accounted for by the ability to suppress noise.

**Conclusions:** These data indicate a neurophysiological correlate of speech-in-noise performance that can be relatively easily captured within the clinic, thereby revealing a richer profile of an individual’s hearing performance than shown by psychoacoustic measures alone. These results also highlight important differences between sentence and word recognition measures of performance and suggest that individual differences in these measures may be underwritten by different mechanisms. Finally, the contrast with prior reports of NH listeners in the same task suggests CI-users performance may be explained by a different weighting of neural processes than NH listeners.
