## Supplementary Table 1 for "Neural correlates of individual differences in speech-in-noise performance in a large cohort of cochlear implant users"

### Sheet: Sheet1
Subj#	1stDeviceDurationMO	2ndDeviceDurationMO	Age	AgeOfImplantationYears	DeafnessDurationYrs	LeftEar_implanted	RightEar_implanted	Bilateral CI?	CI ear	R0125	R0250	R0500	R1000	R2000	R4000	R8000	L0125	L0250	L0500	L1000	L2000	L4000	L8000	PTA low-freq unaided	External Device 01	Internal Device 01	External Device 02	Internal Device 02	CCT_Hsnr	CCT_Lsnr	AzBio	CNC	Gender (1: F, 2: M)
Subj001	193	0	72.0833	56	15	0	1	0	Right	55	55	75	110	115	120	95	50	50	70	115	120	120	95	62.5	Nucleus 6 CP910	Cochlear CI24M	HA		40	32	95	67	1
Subj002	68	0	59.6667	54	4	0	1	0	Right	30	45	105	110	115	120	95	15	20	20	80	105	110	95	47.5	Nucleus 6 CP910	Cochlear Nucleus L24	HA		68	56	83	93	1
Subj003	53	0	68.4167	64	13	0	1	0	Right	70	75	80	95	115	115	90	45	60	75	90	115	115	90	72.5	Nucleus 6 CP910	Cochlear Nucleus L24	HA		50	36			2
Subj004	11	0	57.9167	57	35	0	1	0	Right	75	90	100					35	50	55	60	55	50	75	73.75	Nucleus 6 CP910	Cochlear Nucleus L24	HA		78	76	50	67	1
Subj005	125	0	60.4167	50	15	0	1	0	Right	35	50	60	85	110	115	90	20	25	55	75	105	110	90	47.5	Nucleus 6 CP910	Cochlear Nucleus Hybrid S8	HA		76	34			1
Subj006	173	0	65.4167	51	25	1	0	0	Left	50	55	60	80	115	115	90	55	60	70	95	115	115	90	61.25	Nucleus 6 CP910	Cochlear Nucleus Hybrid S8	HA		68	42			2
Subj007	21	0	57.75	56	8	0	1	0	Right	55	55	65	75	85	100	95	60	60	60	75	100	120	95	60	Nucleus 6 CP910	Cochlear Nucleus L24	HA		20	16	57	85	1
Subj008	69	0	46.75	41	34	0	1	0	Right	45	55	65	105	115	115	90	35	45	50	75	70	70	90	53.75	Nucleus 6 CP910	Cochlear Nucleus L24	HA		64	58			1
Subj009	79	0	29.5833	23	3	0	1	0	Right	55	65	115	115	115	115	90	25	50	90	110	115	115	90	80	Nucleus 6 CP910	Cochlear Nucleus L24	HA		48	40			2
Subj010	24	0	38	36	29	0	1	0	Right	50	65	80	120	120	120	95	25	25	35	75	120	115	95	51.25	Nucleus 6 CP910	Cochlear Nucleus L24	HA		84	76	75	89	1
Subj011	83	0	68.9167	62	58	1	0	0	Left	20	20	35	75	85	80	55	25	25	60	90	110	120	95	35	Nucleus 6 CP910	Cochlear Nucleus Hybrid S12	HA		32	20	58	75	1
Subj012	24	0	57	55	51	1	0	0	Left	50	65	70	85	90	100	90								67.5	Nucleus 6 CP910	Cochlear CI422	HA		50	46	52	62	1
Subj013	12	0	69	68	6	0	1	0	Right	40	55	85	110	120	120	95	35	50	70	90	120	120	95	65	Nucleus 6 CP910	Cochlear CI422	HA		66	46	58	64	2
Subj014	12	0	58	57	1	1	0	0	Left		15	10	15	35	60	55								12.5	Nucleus 6 CP910	Cochlear CI422	None		56	54			2
Subj015	157	0	77.0833	64	3	0	1	0	Right	75	75	75	90	115	115	90	60	65	65	80	115	115	90	70	Nucleus 6 CP910	Cochlear Nucleus Hybrid S8	HA		56	44			2
Subj016	3	0	38.25	38	24	0	1	0	Right	35	30	55	115	110	120	95	35	35	45	75	115	120	95	41.25	Nucleus 6 CP910	Cochlear Nucleus L24	HA		74	68	60	88	2
Subj017	89	0	67.4167	60	10	1	0	0	Left	45	45	65	115	120	120	95	45	55	80	115	120	120	95	61.25	Nucleus 6 CP910	Cochlear Nucleus L24	HA		72	50	50	81	1
Subj018	129	0	70.75	60	1	0	1	0	Right	50	90	95	100	115	115	90	40	80	80	95	115	115	90	86.25	Nucleus 6 CP910	Cochlear Nucleus Hybrid S8	HA		54	42	76	88	1
Subj019	65	0	46.4167	41	16	1	0	0	Left	30	30	45	55	115	115	90	35	35	45	75	115	115	90	38.75	Nucleus 6 CP910	Cochlear Nucleus Hybrid S12	None		70	64	70	88	1
Subj020	156	0	61	48	30	0	1	0	Right	65	75	90	120	120	120	95	50	55	65	105	120	120	95	71.25	Nucleus 6 CP910	Cochlear Nucleus Hybrid S8	HA		48	46	25	69	2
Subj021	3	0	63.25	63	60	0	1	0	Right	20	15	30	55	90	80	65	15	15	15	25	70	70	65	18.75	Nucleus 6 CP910	Cochlear Nucleus Hybrid S12 RW	HA		22	18	92	93	2
Subj022	3	0	64.25	64	29	0	1	0	Right	50	55	60	60	70	90	95	90	100	100	100	115	120	95	78.75	Nucleus 6 CP910	Cochlear Nucleus Hybrid L24	HA		50	46	50		1
Subj023	12	0	68	67	16	0	1	0	Right	30	40	70	95	115	115	90	35	25	25	45	90	115	90	40	CIC	Med-El Synchrony	HA		64	54			1
Subj024	120	0	65	55	26	0	1	0	Right	20	30	65	115	110	115	95	15	15	55	105	105	110	95	41.25	Nucleus 6 CP910	Cochlear Nucleus Hybrid S8	HA		80	50	68	72	1
Subj025	22	0	50.8333	49	7	0	1	0	Right	100	110	115	120	120	120	95	20	25	40	65	105	110	95	72.5	Nucleus 6 CP910	Cochlear Nucleus L24	HA		72	62	50	84	1
Subj026	3	0	75.25	75	9	0	1	0	Right	50	50	50	50	50	50	50	50	50	50	50	50	50	50	50	Nucleus 6 CP910	Cochlear Nucleus L24	HA		56	62	32	76	2
Subj027	96	0	69	61	2	0	1	0	Right	65	75	105	110	120	120	95	40	40	55	70	90	120	95	68.75	Nucleus 6 CP910	Cochlear Nucleus Hybrid S12	HA		58	48	30	69	1
Subj028	3	0	70.25	70	20	0	1	0	Right	55	60	105	115	110	120	95	40	45	80	85	75	70	55	72.5	Nucleus 6 CP910	Cochlear Nucleus L24	HA		72	62	33	54	1
Subj029	3	0	64.25	64	46	1	0	0	Left	35	50	70	95	120	120	95	65	75	80	105	120	120	95	68.75	Nucleus 6 CP910	Cochlear CI532	HA		68	48		71	2
Subj030	6	0	63.5	63	60	0	1	0	Right	20	15	30	55	90	80	70	15	15	15	25	70	70	65	18.75	Nucleus 6 CP910	Cochlear Nucleus Hybrid S12 RW	HA		78	66	99	92	2
Subj031	6	0	64.5	64	29	1	0	0	Left	45	50	55	65	70	90	95	90	100	105	100	120	115	95	77.5	Nucleus 6 CP910/920	Cochlear Nucleus L24	HA		50	50		52	1
Subj032	50	0	53.1667	49	10	0	1	0	Right									35	35	40	50	60	85	35	Neptune	Advanced Bionics HiRes 90K	None		86	70			1
Subj033	3	0	82.25	82	56	0	1	0	Right	35	40	55	100	115	120	95	25	30	45	80	115	120	95	42.5	Nucleus 6 CP910	Cochlear Nucleus L24	HA		64	58	18	69	2
Subj034	6	0	75.5	75	9	0	1	0	Right	55	55	50	75	85	100	95	45	45	40	60	65	95	95	47.5	Nucleus 6 CP910	Cochlear Nucleus L24	HA		60	68	26	74	2
Subj035	36	0	81	78	28	0	1	0	Right	35	45	70	110	120	120	95	25	30	30	60	90	90	80	43.75	Nucleus 6 CP910	Cochlear CI422	HA		58	46	44	74	2
Subj036	11	0	29.9167	29	25	1	0	0	Left	15	20	45	95	110	120	95	15	10	50	90	115	120	95	31.25	Nucleus 6 CP910	Cochlear Nucleus L24	HA		44	40	58	74	1
Subj037	6	0	70.5	70	20	0	1	0	Right	35	50	45	90	120	120	95	30	45	45	75	120	120	95	46.25	Nucleus 6 CP910	Cochlear Nucleus L24	HA		58	50	6	33	2
Subj038	3	0	65.25	65		0	1	0	Right	50	55	65	90	120	120	95	35	35	40	60	120	120	95	48.75	Nucleus 6 CP910	Cochlear Nucleus L24	HA		64	54	30	69	2
Subj039	24	0	80	78	30	1	1	1	Both	60	60	85	90	85	115	95	40	50	55	70	85	110	95	62.5	Nucleus 6 CP910	Cochlear CI422	HA		58	50		72	2
Subj040	35	0	57.9167	55	9	1	0	0	Left	25	25	50	85	110	100	85	35	45	60	100	120	120	95	45	Nucleus 6 CP910	Cochlear Nucleus L24	HA		76	36	85	75	1
Subj041	48	0	57	53	0.5	0	1	0	Right									10	20	10	10	35	25	15	Naida CI Q90 Harmony & Neptune	Advanced Bionics HiRes 90K	None		88	74			2
Subj042	48	0	50	46	27	1	0	0	Left	40	50	75	90	115	115	90	50	55	75	100	115	115	90	63.75	Nucleus 6 CP910	Cochlear Nucleus L24	HA		82	60	69	83	1
Subj043	3	0	75.25	75	20	0	1	0	Right	95	110	115	120	120	120	100	25	40	15	55	55	50	80	70	Nucleus 6 CP910	Cochlear Nucleus L24	HA		78	50		51	2
Subj044	36	0	76	73	22	0	1	0	Right	50	55	65	75	95	115	95	55	55	60	75	85	110	95	58.75	Nucleus 6 CP910	Cochlear CI422	HA		66	64	39	83	2
Subj045	35	0	35.9167	33	10	0	1	0	Right	40	35	15	20	80	90	85	40	35	25	30	75	80	95	27.5	Nucleus 6 CP910	Cochlear Nucleus Hybrid S12	None		72	60	61	80	1
Subj046	3	0	75.25	75	11	0	1	0	Right	40	45	55	80	70	80	95	30	30	40	50	70	70	90	42.5	Nucleus 6 CP910	Cochlear Nucleus L24	HA		56	50	36	71	1
Subj047	12	0	53	52	30	0	1	0	Right	30	30	50	95	105	120	95	30	35	60	75	100	120	95	43.75	Nucleus 6 CP910	Cochlear Nucleus L24	HA		72	56	94	82	2
Subj048	24	0	66	64	34	0	1	0	Right	50	55	80	95	115	120	95	25	20	30	40	75	105	95	46.25	Nucleus 6 CP920	Cochlear Nucleus Hybrid S12	HA		48	46	65	70	1
Subj049	126	0	61.5	51	47	1	0	0	Left	100	105	105	115	110	110	120	95	95	100	105	110	110	120	110	Nucleus EAS3		HA		95	56	42	52	1
Subj050	3	0	75.25	75	2	0	1	0	Right	50	60	85	75	75	80	95	45	50	70	70	70	65	85	66.25	Nucleus 6 CP910	Cochlear Nucleus L24	HA		58	62	50	59	1
Subj051	277	0	59.0833	36		1	0	0	Left		105	110	115	115	115		90	105	110	115	110	115	90	107.5	PSP	Advanced Bionics 1.0/1.2	None		74	48			1
Subj052	180	0	62	47		1	0	0	Left		95	95	105	120	120	95								95	Naida CI Q90	Advanced Bionics CII	HA		54	44			1
Subj053	16	0	59.3333	58	11	1	0	0	Left								100	110	115	120	120	120	95	112.5	Nucleus 6 CP910	Cochlear Nucleus L24	None		76	50	52	70	1
Subj054	3	0	64.25	64	22	1	0	0	Left	25	20	20	85	70	65	55	45	50	65	90	75	70	90	38.75	Nucleus 6 CP910	Cochlear Nucleus S12 RW Hybrid	HA		82	60	67	73	1
Subj055	6	0	75.5	75	11	0	1	0	Right	50	60	75	80	70	90	90	30	30	45	55	75	65	90	52.5	Nucleus 6 CP910	Cochlear Nucleus L24	HA		74	52	33	77	1
Subj056	6	0	75.5	75	2	0	1	0	Right	45	60	80	75	70	80	90	40	50	70	70	65	65	80	65	Nucleus 6 CP910	Cochlear Nucleus L24	HA		62	42	10	63	1
Subj057	12	0	76	75	9	0	1	0	Right	50	50	50	70	90	105	95	45	45	40	55	70	85	95	46.25	Nucleus 6 CP910	Cochlear Nucleus L24	HA		60	62	21	72	2
Subj058	6	0	83.5	83	3	1	0	0	Left	20	30	45	70	95	110	95	30	35	50	100	120	120	95	40	Nucleus 6 CP910	Cochlear Nucleus L24	HA		20	28	27	25	2
Subj059	6	0	64.5	64	22	1	0	0	Left	15	20	25	80	70	65	55	40	40	60	85	75	70	90	36.25	Nucleus 6 CP910	Cochlear Nucleus S12 RW Hybrid	HA		72	62	95	76	1
Subj060	6	0	74.5	74	19	0	1	0	Right	65	60	75	100	90	105	95	60	55	75	95	95	95	95	66.25	Nucleus 6 CP910	Cochlear Nucleus L24	HA		52	54	8	73	2
Subj061	12	0	85	84	49	1	0	0	Left		30	20	50	80	75	75	35	30	20	85	105	110	95	25	Nucleus 6 CP910	Cochlear Nucleus L24	None		38	34	28	48	2
Subj062	25	0	73.0833	71	35	1	0	0	Left	25	25	60	75	115	105	95	30	25	70	85	110	95	95	45	Nucleus 6 CP910	Cochlear CI422	HA		28	28	33	40	1
Subj063	36	0	48	45	12	0	1	0	Right	50	55	75	110	120	120	95	40	45	60	80	120	120	95	58.75	Nucleus 6 CP910	Cochlear Nucleus L24	HA		26	40	34	36	1
Subj064	110	0	69.1667	60	25	0	1	0	Right								45	45	55	80	120	120	95	50	Nucleus 6 CP910	Cochlear Nucleus Hybrid S12	HA		50	46			2
Subj065	24	0	77	75	9	0	1	0	Right	45	50	50	75	85	105	95	45	50	50	65	75	95	95	50	Nucleus 6 CP910	Cochlear Nucleus L24	HA		74	54	24	65	2
Subj066	12	0	66	65	45	0	1	0	Right	90	95	100	100	120	120	95	55	60	55	65	75	120	95	77.5	Nucleus 6 CP910	Cochlear Nucleus L24	HA		36	26	3	26	1
Subj067	24	0	66	64	46	1	0	0	Left		60	70	100	120	120	95		80	85	115	120	120	95	73.75	Nucleus 6 CP910	Cochlear CI532	HA		66	72		83	2
Subj068	12	0	78	77	36	0	1	0	Right	100	100	105	100	105	120	95	35	35	30	65	90	110	95	67.5	Nucleus 6 CP910	Cochlear Nucleus L24	HA		52	46	16	53	2
Subj069	12	0	74	73	32	0	1	0	Right	50	55	60	95	120	120	95	20	30	50	80	120	120	95	48.75	Nucleus 6 CP910	Cochlear Nucleus L24	HA		54	48	55	79	1
Subj070	158	0	73.1667	60		0	1	0	Right		40	20	20	20	30	25								30	Harmony	Advanced Bionics HiRes 90K	None		26	30			2
Subj071	280	116	71.3333	48		1	1	1	Both		85	105	105	115	115	90		105	110	95	115	115	90	101.25	Harmony	Advanced Bionics HiRes 90K	PSP	Advanced Bionics 1.0/1.2	70	74		70	2
Subj072	4	0	43.3333	43	20	0	1	0	Right	40	40	50	70	90	115	90	80	85	85	80	70	80	90	65	Naida CI Q90	Advanced Bionics HiFocus 3D Ultra SlimJ	HA		60	34			2
Subj073	84	0	62	55	26	1	0	0	Left	25	40	60	75	90	90	95	25	40	60	90	100	100	95	50	Nucleus 6 CP910	Cochlear Nucleus Hybrid S12	HA		40	56	76	86	1
Subj074	192	108	73	57		1	1	1	Both		70	85	100	105	115	90		105	110	115	115	115	90	92.5	Nucleus 5/6 CP810/910	Cochlear CI24R	Nucleus 5/6 CP810/910	Cochlear CI24R	72	74		71	1
Subj075	3	0	68.25	68	17	0	1	0	Right	20	25	35	80	110	115	90	20	20	30	65	110	115	90	27.5	Nucleus 7 CP910/920	Cochlear Nucleus L24	HA		88	88	91	95	1
Subj076	12	0	41	40	5	0	1	0	Right	85	95	100	90	80	75	80	50	55	55	60	50	70	70	76.25	Nucleus 7 CP1000	Cochlear CI532	HA		84	72			2
Subj077	3	0	39.25	39	29	1	1	1	Both	40	55	70	90	110	120	95	30	35	75	80	110	120	95	58.75	Naida CI Q90	Advanced Bionics HiRes Ultra SlimJ	HA		44	32			2
Subj078	3	0	77.25	77	40	0	1	0	Right	75	85	110	110	120	120	95	30	30	50	55	85	105	95	68.75	Naida CI Q90	Advanced Bionics HiFocus 3D Ultra SlimJ	HA		38	46			2
Subj079	6	0	68.5	68	17	0	1	0	Right	100	110	115	120	120	120	95	15	20	30	65	105	120	95	68.75	Nucleus 7 CP910/920	Cochlear Nucleus L24	HA		72	72	72	32	1
Subj080	5	0	39.4167	39	29	0	1	0	Right	40	55	70	85	110	120	95	30	40	75	85	110	120	95	60	Naida CI Q90	Advanced Bionics HiRes Ultra SlimJ	HA		48	58	90	70	2
Subj081	73	0	58.0833	52	39	0	1	0	Right	85	105	115	120	120	120	95	35	45	75	90	120	120	95	85	Nucleus 6 CP910	Cochlear Nucleus L24	HA		78	76		90	1
Subj082	6	0	53.5	53	20	0	1	0	Right	60	60	70	100	120	120	95	50	55	60	70	70	65	75	61.25	Naida CI Q90	Advanced Bionics HiFocus Ultra SlimJ	HA		76	78	90	87	1
Subj083	37	0	74.0833	71	7	1	0	0	Left	20	20	20	25	105	105	95	60	55	55	85	105	110	95	37.5	Nucleus 6 CP920	Cochlear Nucleus L24	HA		62	48	80	66	2
Subj084	73	64	23.0833	17	12	1	1	1	Both									105	110	115	115	115	90	107.5	Nucleus 6 CP910	Cochlear CI422	Nucleus 6 CP910	Cochlear CI422	62	74		86	1
Subj085	3	0	36.25	36	27	0	1	0	Right	50	45	45	65	95	105	95	35	40	50	60	95	100	95	45	Nucleus 7 CP910/920	Cochlear Nucleus Hybrid S12	HA		32	28	15	47	2
Subj086	24	0	69	67	15	0	1	0	Right	80	90	105	100	110	95	95	50	45	65	70	95	90	95	76.25	Sonnet EAS	Med-El Synchrony Flex24	HA		66	74		90	2
Subj087	36	0	67	64	29	1	0	0	Left		45	55	50	70	90	80	100	110	115	120	120	110	95	81.25	Nucleus 6 CP910/920	Cochlear Nucleus L24	HA		74	66	35	76	1
Subj088	84	0	65	58	2	1	0	0	Left		40	30	35	70	70	70		95	95	90	80	75	60	65	Neptune	Advanced Bionics HiRes 90K	None		78	68			2
Subj089	24	0	42	40	37	0	1	0	Right	55	70	90	115	120	120	95	55	70	80	95	120	120	95	77.5	Sonnet EAS	Med-El Synchrony Flex24	HA		70	62	58	49	1
Subj090	3	0	73.25	73	23	0	1	0	Right	40	45	60	115	120	120	95	40	50	80	120	120	120	95	58.75	Naida CI Q90	Advanced Bionics HiFocus 3D Ultra SlimJ	HA		38	42	14	30	1
Subj091	3	0	52.25	52	30	0	1	0	Right	60	70	75	75	65	60	80	60	65	70	65	60	55	70	70	Nucleus 7 CP910/920	Cochlear CI532	HA		72	82			1
Subj092	6	0	36.5	36	27	0	1	0	Right	40	40	45	70	100	105	95	35	35	50	55	95	95	95	42.5	Nucleus 7 CP910/920	Cochlear Nucleus Hybrid S12	HA		38	50	27	59	2
Subj093	36	0	67	64	46	1	0	0	Left	60	65	75	100	120	120	95	75	85	90	110	120	120	95	78.75	Nucleus 6 CP910	Cochlear CI532	HA		84	80		88	2
Subj094	3	0	72.25	72	15	0	1	0	Right	100	115	120	120	120	120	95	45	50	80	100	120	120	95	91.25	Naida CI Q90	Advanced Bionics HiRes 3D Ultra SlimJ	HA		42	56		67	2
Subj095	12	0	69	68	17	0	1	0	Right	100	110	115	120	120	120	95	25	30	35	70	115	120	95	72.5	Nucleus 7 CP910/920	Cochlear Nucleus L24	HA		68	78	61	85	1
Subj096	3	0	77.25	77	32	1	0	0	Left	45	45	50	55	70	80	90	55	65	65	80	80	100	90	56.25	Naida CI Q90	Advanced Bionics HiRes 3D Ultra SlimJ	HA		64	60	94	76	1
Subj097	6	0	53.5	53	0.67	0	1	0	Right	40	55	60	65	60	70	70	20	25	35	35	35	15	40	43.75	Naida CI Q90	Advanced Bionics HiRes 3D Ultra SlimJ	HA		82	76	86	95	1
Subj098	12	0	65	64	15	0	1	0	Right	40	40	55	115	120	120	95	30	25	40	60	65	80	90	40	Nucleus 6 CP910	Cochlear Nucleus L24	HA		76	78	67	94	1
Subj099	38	0	64.1667	61	0.33	1	0	0	Left	25	25	40	50	60	60	70	20	40	85	100	95	85	85	47.5	Sonnet EAS	Med-El Synchrony Flex24	None		70	66	87	79	1
Subj100	37	0	67.0833	64	47	0	1	0	Right	55	50	80	85	90	120	95	20	20	15	30	85	115	95	41.25	Nucleus 6 CP910	Cochlear Nucleus Hybrid S12 RW	HA		72	62			2
Subj101	25	0	52.0833	50		1	0	0	Left	80	90	95	95	85	85	95	100	110	115	120	120	120	95	102.5	Nucleus 7 CP1000	Cochlear CI532	HA		72	74		89	2
Subj102	3	0	73.25	73	18	1	0	0	Left	30	35	55	60	70	80	95	60	75	85	85	85	120	95	62.5	Naida CI Q90	Advanced Bionics HiRes 3D Ultra SlimJ	HA		50	56	37	76	2
Subj103	3	0	70.25	70	15	1	0	0	Left	40	50	65	75	95	105	95	50	55	80	85	110	120	95	62.5	Naida CI Q90	Advanced Bionics HiRes 3D Ultra SlimJ	HA		48	30		53	1
Subj104	3	0	73.25	73	14	1	0	0	Left	35	30	35	55	110	115	90	50	65	75	80	110	115	90	51.25	Naida CI Q90	Advanced Bionics HiFocus 3D Ultra SlimJ	HA		32	18	29	42	2
Subj105	6	0	58.5	58	39	0	1	0	Right	60	75	90	100	110	110	90								82.5	Naida CI Q90	Advanced Bionics HiRes 3D Ultra SlimJ	HA		56	32			2
Subj106	6	0	42.5	42	3	0	1	0	Right	95	100	110	115	115	115	90	45	60	70	90	90	90	75	85	Naida CI Q90	Advanced Bionics HiRes 3D Ultra SlimJ	HA		68	64		66	1
Subj107	25	0	38.0833	36	27	1	0	0	Left	40	45	55	75	105	105	95	40	35	50	60	100	100	95	46.25	Nucleus 7 with acoustic component	Cochlear Nucleus Hybrid S12	HA		48	48		69	2
Subj108	3	0	70.25	70	52	0	1	0	Right	50	55	55	65	120	95	95	60	65	65	80	95	120	95	60	Naida CI Q90	SlimJUltra 3D	HA		58	60	24	54	2
Subj109	3	0	25.25	25	13	1	0	0	Left	50	55	55	65	115	95	90	60	65	65	80	95	115	90	60	Cochlear N7	Cochlear CI632	HA		32	42			1
Subj110	6	0	73.5	73	14	1	0	0	Left	20	20	40	75	110	115	90	50	70	95	115	115	115	90	56.25	Naida CI Q90	Advanced Bionics HiRes 3D Ultra SlimJ	HA		32	32		25	2
Subj111	6	0	69.5	69	15	1	0	0	Left	45	50	60	75	95	105	95	50	55	80	90	110	120	95	61.25	Naida CI Q90	Advanced Bionics HiRes 3D Ultra SlimJ	HA		30	34	39	81	1
Subj112	6	0	65.5	65	8	0	1	0	Right	20	20	40	75	110	115	95	50	70	95	100	120	120	95	56.25	Naida CI Q90	Advanced Bionics HiRes 3D Ultra SlimJ	HA		46	38	3	23	2
Subj113	6	0	72.5	72	18	1	0	0	Left	65	65	65	90	100	90	90	60	75	90	100	110	115	90	73.75	Naida CI Q90	Advanced Bionics HiRes 3D Ultra SlimJ	HA		64	64			2
Subj114	12	0	72	71	29	0	1	0	Right								50	55	85	105	120	120	95	70	Naida CI Q90	Advanced Bionics HiRes 3D Ultra SlimJ	HA		62	46		53	2
Mean	39.4912	2.52632	62.6067	59.3158	21.986					49.6429	56.0185	68.1019	86.3551	100.607	104.579	89.5283	43.2353	50.6422	62.2936	79.8165	97.2936	102.431	89.5413	59.4408					59.8333	52.9474	50.9306	68.8539
STD	56.8165	15.878	13.5211	14.1486	15.0376					22.1202	25.0491	26.4991	24.4136	21.2766	19.512	12.3737	19.8715	24.4107	24.8098	23.3425	23.1794	23.1702	12.1819	20.4486					16.9418	15.762	26.7457	18.091
